# Altered m^6^A modification of specific cellular transcripts affects *Flaviviridae* infection

**DOI:** 10.1101/670984

**Authors:** Nandan S. Gokhale, Alexa B.R. McIntyre, Melissa D. Mattocks, Christopher L. Holley, Helen M. Lazear, Christopher E. Mason, Stacy M. Horner

## Abstract

The RNA modification *N6*-methyladenosine (m^6^A) can modulate mRNA fate and thus affect many biological processes. We analyzed m^6^A modification across the transcriptome following infection by dengue virus (DENV), Zika virus (ZIKV), West Nile virus (WNV), and hepatitis C virus (HCV). We found that infection by these viruses in the *Flaviviridae* family alters m^6^A modification of specific cellular transcripts, including *RIOK3* and *CIRBP*. During viral infection, the addition of m^6^A to *RIOK3* promotes its translation, while loss of m^6^A in *CIRBP* promotes alternative splicing. Importantly, we found that activation of innate immune sensing or the endoplasmic reticulum (ER) stress response by viral infection contributes to the changes in m^6^A modification in *RIOK3* and *CIRBP*, respectively. Further, several transcripts with infection-altered m^6^A profiles, including *RIOK3* and *CIRBP*, encode proteins that influence DENV, ZIKV, and HCV infection. Overall, this work reveals that cellular signaling pathways activated during viral infection lead to alterations in m^6^A modification of host mRNAs to regulate infection.
