## Supplemental Table S3 for "Altered m^6^A modification of specific cellular transcripts affects *Flaviviridae* infection"

### Sheet: RT-qPCR Primers
Target Name	Primer Name	Sequence (5' - 3')	Notes
GLuc	qRT_GLuc_F	CGACATTCCTGAGATTCCTGG	MeRIP-RT-qPCR	For spike-in control
	qRT_GLuc_R	TTGAGCAGGTCAGAACACTG
RIOK3	qRT_RIOK3_m6A_F	TGATGGAGACCCACCACTACT	MeRIP-RT-qPCR / RT-qPCR
	qRT_RIOK3_m6A_R	CATTGCCCACTCCTCAGGTT		Reverse primer for RIOK3 reporter MeRIP-RT-qPCR
CIRBP	qRT_CIRBP_m6A_F	GACCACGAGCCATGAGTTTTC	MeRIP-RT-qPCR / RT-qPCR
	qRT_CIRBP_m6A_R	CTCAGAGAAGTGAGTGGGGC
NOC2L	qRT_NOC2L_m6A_F	GAGACCAGTCCCAGTTCCAG	MeRIP-RT-qPCR / RT-qPCR
	qRT_NOC2L_m6A_R	CAGATGGACGAGGTCTGCAG
TMEM	qRT_TMEM2_m6A_F	CCACAGTACTACAGAAAGCCGT	MeRIP-RT-qPCR / RT-qPCR
	qRT_TMEM2_m6A_R	TTCATCCTTGTTTACCTGCCGA
GOLGA3	qRT_GOLGA3_m6A_F	CGTGAGACCCGAAGAACAAAAC	MeRIP-RT-qPCR / RT-qPCR
	qRT_GOLGA3_m6A_R	CACCAAAGAGGCTGTACAGTGA
PLEKHH2	qRT_PLEKHH2_m6A_F	CCTTACTCTGAAAGCTGGGGAG	MeRIP-RT-qPCR / RT-qPCR
	qRT_PLEKHH2_m6A_R	CTGCCAGGTGTAAACGAACTTG
SF3B1	qRT_SF3B1_m6A_F	TTGTACACAGACAGACGGCTAG	MeRIP-RT-qPCR / RT-qPCR
	qRT_SF3B1_m6A_R	GCGAATCTTCACAACCAAATCCA
PER2	qRT_PER2_m6A_F	CACAGAGACAGCAGCTGTAGG	MeRIP-RT-qPCR / RT-qPCR
	qRT_PER2_m6A_R	AAAATCCTTACGGTCAGAGGCG
TNRC6A	qRT_TNRC6A_m6A_F	ACTAACTGTGGAGACCTTCACG	MeRIP-RT-qPCR / RT-qPCR
	qRT_TNRC6A_m6A_R	GTTAATGGGAGATGGGCTGCTA
RICTOR	qRT_RICTOR_m6A_F	GAACTTTGGCCCTTTCACGTTT	MeRIP-RT-qPCR / RT-qPCR
	qRT_RICTOR_m6A_R	TGTTGAGGCTCTTCTTCTGCTT
ADGRG6	qRT_ADGRG6_m6A_F	CCACCAGCTCATCTTGAACCTA	MeRIP-RT-qPCR / RT-qPCR
	qRT_ADGRG6_m6A_R	GGCCAGTTTTGACAAGGACTTG
DMXL2	qRT_DMXL2_m6A_F	AATTGTTTTGAGAAATTCTCTGATGTTT	MeRIP-RT-qPCR / RT-qPCR
	qRT_DMXL2_m6A_R	CAGTACCGTGGCACCATGAT
ALCAM	qRT_ALCAM_m6A_F	ACGTGTTTGAGGCACCTACAAT	MeRIP-RT-qPCR / RT-qPCR
	qRT_ALCAM_m6A_R	ACTGGCCATCAATCCCACTTAG
SLC22A15	qRT_SLC22A15_m6A_F	AGAGGCTTGGCTTGAATGTACA	MeRIP-RT-qPCR / RT-qPCR
	qRT_SLC22A15_m6A_R	TCTCTTCTCCAACTTCTGTGCC
PUM2	qRT_PUM2_m6A_F	TTTGCGCAAATACACATACGGG	MeRIP-RT-qPCR / RT-qPCR
	qRT_PUM2_m6A_R	GGTCCTCCAATAGGTCCTAGGT
ASH1L	qRT_ASH1L_m6A_F	AAACAGCTTTCGAAAGTGACCC	MeRIP-RT-qPCR / RT-qPCR
	qRT_ASH1L_m6A_R	TCTATACCCAGAGAGCAGGAGG
MBNL2	qRT_MBNL2_m6A_F	TCAGCAGAAACGGAATGGAATG	MeRIP-RT-qPCR / RT-qPCR
	qRT_MBNL2_m6A_R	TAGCATGCAGTTTGTGGCAATT
TPP1	qRT_TPP1_m6A_F	TCTCCACCTGGGTCTACAGTAG	MeRIP-RT-qPCR / RT-qPCR
	qRT_TPP1_m6A_R	GATAGTCACTGGGGGTTGTCAG
G3BP2	qRT_G3BP2_m6A_F	AAGGACATGCCCACTGAATTCA	MeRIP-RT-qPCR / RT-qPCR
	qRT_G3BP2_m6A_R	CCCAGCATTAACAGGCAGAAAC
EID2	qRT_EID2_m6A_F	TTACGCACACTGCATTTACAGC	MeRIP-RT-qPCR / RT-qPCR
	qRT_EID2_m6A_R	ACTGGAATAACTGGACAGAGCG
ZNF710	qRT_ZNF710_m6A_F	CGTTATTGTCATCATGGCCTTCC	MeRIP-RT-qPCR / RT-qPCR
	qRT_ZNF710_m6A_R	CAGCAAGTTTAATCTCAAGGGCA
SERAC1	qRT_SERAC1_m6A_F	CCCATCACTGGCATGGTAATGA	MeRIP-RT-qPCR / RT-qPCR
	qRT_SERAC1_m6A_R	CTGGCCACTCCCTTGTCTTTTA
VPS37B	qRT_VPS37B_m6A_F	GCAATTTCCTTTTGTGCAAGCA	MeRIP-RT-qPCR / RT-qPCR
	qRT_VPS37B_m6A_R	ATGAACTTGGACAAGCCCTTCA
SAFB2	qRT_SAFB2_m6A_F	TATTAGTTCGCTGTCCTCACCG	MeRIP-RT-qPCR / RT-qPCR
	qRT_SAFB2_m6A_R	AAAGCATCACAAACCCTTCAGC
MAVS	qRT_MAVS_m6A_F	TGGATGATAACCTGGATTGCCA	MeRIP-RT-qPCR / RT-qPCR
	qRT_MAVS_m6A_R	CTGAACCAAGTCCTGAGAGCAG
ACTB	qRT_ACTB_m6A_F	TGACAAAACCTAACTTGCGCAG	MeRIP-RT-qPCR / RT-qPCR
	qRT_ACTB_m6A_R	TCACCTTCACCGTTCCAGTTTT
SON	qRT_SON_m6A_F	TGACAGATTTGGATAAGGCTCA	MeRIP-RT-qPCR / RT-qPCR
	qRT_SON_m6A_R	GCTCCTCCTGACTTTTTAGCAA
HPRT1	qRT_HPRT1_F	TGACACTGGCAAAACAATGCA	MeRIP-RT-qPCR / RT-qPCR
	qRT_HPRT1_R	GGTCCTTTTCACCAGCAAGCT
GAPDH	qRT_GAPDH_F	AAGGTGAAGGTCGGAGTCAAC	RT-qPCR
	qRT_GAPDH_R	GGGGTCATTGATGGCAACAATA
CIRBP	qRT_CIRBP_F	CCCGACTCAGTGGCCG	RT-qPCR	Used to normalize CIRBP splicing RT-qPCR
	qRT_CIRBP_R	TGGTGTCAAAACTCAGCCCT
TPP1	qRT_TPP1_KD_F	CTGAGCATCCGACAAGCAGA	RT-qPCR
	qRT_TPP1_KD_R	TTACGGATCACAGAGGGGGT
TMEM2	qRT_TMEM2_KD_F	AGTTGAGTACGAGCGGCA	RT-qPCR
	qRT_TMEM2_KD_R	AACTCAGGTGCCTACACAGC
SF3B1	qRT_SF3B1_KD_F	GCTGAGCACAGACCTCCAAA	RT-qPCR
	qRT_SF3B1_KD_R	CAGGGGTTTTCCCTCCATCT
PER2	qRT_PER2_KD_F	GCTGGACTCCTCGGCTTGAA	RT-qPCR
	qRT_PER2_KD_R	GGAACGAAGCTTTCGGACCT
DMXL2	qRT_DMXL2_KD_F	GTCCCGGGATTCTTCTGCAT	RT-qPCR
	qRT_DMXL2_KD_R	TCAGCTTCAACCTCACTCTGC
ALCAM	qRT_ALCAM_KD_F	AACACGATGAGGCAGACGAG	RT-qPCR
	qRT_ALCAM_KD_R	CAGCCAGTAGACGACACCAG
SLC22A15	qRT_SLC22A15_KD_F	AATGGTTTGGTCGGAAGCGA	RT-qPCR
	qRT_SLC22A15_KD_R	TTCCCCAGCAAGGACAAGGA
SAFB2	qRT_SAFB2_KD_F	ACAAGAGGCTGAGTGAAGGC	RT-qPCR
	qRT_SAFB2_KD_R	CTTGTGCAAAGCCGCCTC
ZNF710	qRT_ZNF710_KD_F	CTACAGCTATGCGAGCGTGG	RT-qPCR
	qRT_ZNF710_KD_R	AACAGTGGGGCAGTAGCTTG
SERAC1	qRT_SERAC1_KD_F	AAAGAGTAGGGCTCCCCAGA	RT-qPCR
	qRT_SERAC1_KD_R	GAACCTCCTAAAATAAGTGATCCAG
GOLGA3	qRT_GOLGA3_KD_F	GGCGTTGTCACGGGTATCAT	RT-qPCR
	qRT_GOLGA3_KD_R	TTTACCTCGGCACACTGGAC
RICTOR	qRT_RICTOR_KD_F	GCTGGATCTGACCCGAGAAC	RT-qPCR
	qRT_RICTOR_KD_R	ATATCGAAGCGCTCGTAGCC
ADGRG6	qRT_ADGRG6_KD_F	AGGATGATCTTGCGGCCAAA	RT-qPCR
	qRT_ADGRG6_KD_R	ACACTGAGTGAGGAACACACA
ASH1L	qRT_ASH1L_KD_F	TCCCAAGGGAAAAGAAGCCC	RT-qPCR
	qRT_ASH1L_KD_R	TTCCAACATGAATGGGCGCT
MBNL2	qRT_MBNL2_KD_F	ACTCTCCACTTGTATGGGAACT	RT-qPCR
	qRT_MBNL2_KD_R	ACCAGTGGTATGGCTGAAAGA
DDIT3	qRT_DDIT3_F	GACCTGCAAGAGGTCCTGTC	RT-qPCR
	qRT_DDIT3_R	AAGCAGGGTCAAGAGTGGTG
ATF3	qRT_ATF3_F	AAGTGAGTGCTTCTGCCATC	RT-qPCR
	qRT_ATF3_R	TTTCTTTCTCGTCGCCTCTTTT
PPP1R15A	qRT_PPP1R15A_F	CTGGCTGGTGGAAGCAGTAA	RT-qPCR
	qRT_PPP1R15A_R	TATGGGGGATTGCCAGAGGA
BBC3	qRT_BBC3_F	ACTCACCAAACCAGAGCAGG	RT-qPCR
	qRT_BBC3_R	CACAAATCTGGCAGGGGACC
RELB	qRT_RELB_F	TGCATGCTTCGGTCTGGG	RT-qPCR
	qRT_RELB_R	ATCTGTGCTCCTGGAAACGG
TNFAIP3	qRT_TNFAIP3_F	GCATACAACTGAAACGGGGC	RT-qPCR
	qRT_TNFAIP3_R	GGGGTGTGATCTCTCTTGGC
BIRC3	qRT_BIRC3_F	GGACTTAGTCTAATCTCGGGAGG	RT-qPCR
	qRT_BIRC3_R	TGCCCCAGCTAGAATCACTT
CXCL10	qRT_CXCL10_F	AGCAGAGGAACCTCCAGTCT	RT-qPCR
	qRT_CXCL10_R	ATGCAGGTACAGCGTACAGT
PCNA	qRT_PCNA_F	CAGAGCTCTTCCCTTACGCA	RT-qPCR
	qRT_PCNA_R	GTCCTTGAGTGCCTCCAACA
HSPA8	qRT_HSPA8_F	TATTGGAGCCAGGCCTACAC	RT-qPCR
	qRT_HSPA8_R	TCAGTGTCCGTAAAGGCGAC
MBL2	qRT_MBL2_F	ACTGAGATTAACCTTCCCTGAGTT	RT-qPCR
	qRT_MBL2_R	TCTGAGTAAGACGCTGCCAC
B4GAT1	qRT_B4GAT1_F	CCTACGTGGTACCTTGGCAG	RT-qPCR
	qRT_B4GAT1_R	CCTCAAAATCAAACCCCGCC
IFNB1	qRT_IFNB1_F	CTTTGCTATTTTCAGACAAGATTCA	RT-qPCR
	qRT_IFNB1_R	GCCAGGAGGTTCTCAACAAT
IFIT1	qRT_IFIT1_F	TCCTTGGGTTCGTCTACAAAT	RT-qPCR
	qRT_IFIT1_R	TTCTCAAAGTCAGCAGCCAGT
HSPA5	qRT_HSPA5_F	TTTCTTTCTCGTCGCCTCTTTT	RT-qPCR
	qRT_HSPA5_R	ACCTCCAATATCAACTTGAATGTATGG
XBP1	qRT_XBP1_F	GTGGGGACGTCATCAGCCAA	RT-qPCR
	qRT_XBP1_R	CAGGTTCTTCCTTCACTGAGACAAT
CIRBP	Spl_Fixed_F	GGAGTCAGAGTGGTGGCTACAGTG	RT-qPCR	Forward primer for CIRBP splicing RT-qPCR
	Spl_Var_R	AGTGTCCAGCCTAAAGTGCT		Reverse primer in ASR for CIRBP (endogenous and reporter) splicing RT-qPCR
	Spl_Fixed_R	CAGCGAAGCTCCCACAATC		Reverse primer in 3'UTR for CIRBP ((endogenous and reporter)) splicing RT-qPCR
m6A-null RLuc	qRT_m6AnullRLuc_F	GCAATTACAATGCCTACCTTCG	RT-qPCR	Forward primer for RIOK3 reporter MeRIP-RT-qPCR
m6A-null RLuc	Spl_m6A-null RLuc_F	GCGTGCTGAAGAATGAGCA	RT-qPCR	Forward primer for CIRBP reporter splicing RT-qPCR

### Sheet: Cloning primers and gblocks
Primer Name	Sequence (5' - 3')	Notes
pLEX_NotI_RIOK3_F	GATGATAAAGCGGCCGCTGATCTGGTAGGAGTGGCATC	Used to clone pLEX-FLAG-RIOK3	Red corresponds to NotI+FLAG overhang for InFusion cloning
pLEX_XhoI_RIOK3_R	CCCTCTAGACTCGAGTTAACCTATTCATCATATAGTAGTGGTGG		Red corresponds to XhoI+pLEX overhang for InFusion cloning
pLEX_NotI_CIRBP_F	GATGATAAAGCGGCCGCTGCATCAGATGAAGGCAAACT	Used to clone pLEX-FLAG-CIRBP-S/L and pLEX-FLAG-CIRBP-L	Red corresponds to NotI+FLAG overhang for InFusion cloning
pLEX_XhoI_CIRBP_short_R	CCCTCTAGACTCGAGTTAACTTACTCGTTGTGTGTAGCGTAAC	Used to clone pLEX-FLAG-CIRBP-S	Red corresponds to XhoI+pLEX overhang for InFusion cloning
pLEX_XhoI_CIRBP_long_R	CCCTCTAGACTCGAGTTAACTTACTCGTTGTGTGTAGCTGAGG	Used to clone pLEX-FLAG-CIRBP-L	Red corresponds to XhoI+pLEX overhang for InFusion cloning
RIOK3_3'UTR_F	CTAGGCGATCGCTCGAGCACTAATACCCACTGCTTCAG	Used to clone psiCheck2 RIOK3 WT and m6A-mut reporters	Red corresponds to NotI+FLAG overhang for InFusion cloning
RIOK3_3'UTR_R	GCGGCCAGCGGCCGCCAATTTTAAAATGATCTCTTTTTAATTTC		Red corresponds to NotI+FLAG overhang for InFusion cloning
CIRBP_Exon5_F	GGAGGGGACCGAGGCTAT	Used to clone CIRBP genomic region Hg38;chr19:127553-1273172 from gDNA
CIRBP_3'UTR_R	GCGGCCAGCGGCCGCTTCATTTCACACGGTCTTTTAATCG		Red corresponds to XhoI+pLEX overhang for InFusion cloning
NruI_Rluc_F	CCTCTCCTGGCCTCGC	Cloning RLuc fragment without stop codon with overhang with CIRBP	Forward primer in m6A-null RLuc over NruI site
Rluc_stop_CIRBP_R	GCCTCGGTCCCCTCCCTGCTCATTCTTCAGCACGC		Red corresponds to CIRBP sequence (from CIRBP_Exon5_F)
CIRBP_Exon5_CtoTSDM_site1_F	AGAGTGGTGGCTACAGTGATCGGAGCTCGG	For site directed mutagenesis of m6A-null RLuc-CIRBP splicing reporter	Mutation round 1
CIRBP_Exon5_CtoTSDM_site1_R	CCGAGCTCCGATCACTGTAGCCACCACTCT
CIRBP_Exon5_CtoTSDM_site2+3_F	CGGGCGGGTCCTACAGCGATAGTTATGATAGTTACGGTA		Mutation round 2
CIRBP_Exon5_CtoTSDM_site2+3_R	TACCGTAACTATCATAACTATCGCTGTAGGACCCGCCCG
CIRBP_RT	TTCATTTCACACGGTCTTTTAATCG	Gene-specific primer for CIRBP reverse transcription
gBlock Name	Sequence
m6A-low RLuc	TTAATACGACTCACTATAGGCTAGCCACCATGGCTTCCAAGGTGTACGATCCCGAGCAGCGCAAGCGCATGATCACTGGGCCTCAGTGGTGGGCTCGCTGCAAGCAAATGAATGTGCTGGATTCCTTCATCAATTATTATGATTCCGAGAAGCACGCCGAGAATGCCGTGATTTTTCTGCATGGTAATGCTGCCTCCAGCTACCTGTGGAGGCACGTCGTGCCTCACATCGAGCCCGTGGCTAGATGCATCATCCCTGATCTGATCGGAATGGGTAAGTCCGGCAAGAGCGGGAATGGCTCATATCGCCTCCTGGATCACTACAAGTACCTCACCGCTTGGTTCGAGCTGCTGAATCTTCCAAAGAAAATCATCTTTGTGGGCCACGATTGGGGGGCTT…
m6A-low FLuc	CACTTCGCATATTAAGGTGACGCGTGTGGCCTCGAACACCGAGCGACCCTGCAGCGACCCGCTTAAAAGCTTGGCATTCCGGTACTGTTGGTAAAGCCACCATGGCCGATGCTAAGAATATTAAGAAGGGCCCTGCTCCCTTCTACCCTCTGGAGGATGGCACCGCTGGCGAGCAGCTGCACAAGGCCATGAAGAGGTATGCCCTGGTGCCTGGCACCATTGCCTTCACCGATGCCCACATTGAGGTGGATATCACCTATGCCGAGTACTTCGAGATGTCTGTGCGCCTGGCCGAGGCCATGAAGAGGTACGGCCTGAATACCAATCACCGCATCGTGGTGTGCTCTGAGAATTCTCTGCAGTTCTTCATGCCAGTGCTGGGCGCCCTGTTCATCGGAG…
RIOK3 3'UTR m6A-mut	CACTAATACCCACTGCTTCAGTGTTATCACAGCAGTGATTGTCAGCTGCCAATAGCAAATGAAGTTATGGGTGTCTTGAAATACCAAATCCTGAGGAGTGGGCAATGGTGCTTCTGTGCTTTTCCCCCTTGTATCCCATGTGCCAGATGTGTGGAATTTTTAGCTCAGCATTGAGAGAATAAAATGTCACTACCTCTCATCTTATGATCAGGATAATATAATTCTTTATCAGCTATAGGTTATCTGGCTGAAGTAGTCCTAATTTTATGTGTCTTGTGGTGTAAAATGTCTTGATGATAATTTTTAAATCTTGGGTATCACTTCCAAATATGGGAGGAAAGGTCAGATGTGTTTACAAGGGAGGATTTTACATCATACTTGCTTTATTCACCTCCCTGT…

### Sheet: siRNA sequences
Entrez Gene Id	NCBI gene symbol	siRNA Target Sequence	Product Id	Product Name
8780	RIOK3	ATGCGGCAGTTATATCATGAA	SI02223396	Hs_RIOK3_5
1153	CIRBP	TGGGAGCTTCGCTGAACGTTA	SI04892685	Hs_CIRBP_9
26155	NOC2L	CTGCATTCAATGCTCTGGTTA	SI04209989	Hs_NOC2L_5
23312	DMXL2	CACAGTAATGATGATCTCTAA	SI00370454	Hs_DMXL2_4
79720	VPS37B	AGCATGGTTCATGATACTTAT	SI04142432	Hs_VPS37B_1
23451	SF3B1	ACGATGACTATTCATCATCTA	SI00715932	Hs_SF3B1_4
214	ALCAM	CAAGTGTTCCCTGATAGACAA	SI00026551	Hs_ALCAM_3
9667	SAFB2	GCGGACGGTCGTGATGGATAA	SI03220441	Hs_SAFB2_5
1200	TPP1	AAGATGCGTGATACTCAACAT	SI04206769	Hs_TPP1_5
8864	PER2	CAGCTGGTCCAGCTTCATCAA	SI02632189	Hs_PER2_6
55356	SLC22A15	CACAGATGATTCATTAGGAAA	SI00721252	Hs_SLC22A15_4
374655	ZNF710	CACCCTACAGGCGAACATGAA	SI04136818	Hs_ZNF710_1
23670	TMEM2	CAGGAAGTATATTGGGACAAA	SI00747390	Hs_TMEM2_2
27327	TNRC6A	ATGGATATGAACAGTATTAAA	SI03648764	Hs_TNRC6A_6
23369	PUM2	AAGCACTAATCTGCAATCTAA	SI00696024	Hs_PUM2_4
84947	SERAC1	CTGGCAAATCTAGACCGAGAA	SI04137805	Hs_SERAC1_6
2802	GOLGA3	AACGTCGGAAACTTTAGAGAA	SI04252423	Hs_GOLGA3_5
253260	RICTOR	ATGACCGATCTGGACCCATAA	SI03151379	Hs_RICTOR_1
55870	ASH1L	TCGACTGTTATCTCACATTAA	SI00122087	Hs_ASH1L_1
9908	G3BP2	AAGAGCTGCAAGAGAGCGAGA	SI00300272	Hs_G3BP2_13
130271	PLEKHH2	CACCGGTATTCCAAACCTTAA	SI00687008	Hs_PLEKHH2_4
57211	ADGRG6	CACGGTTTATGTCGTTAATAT	SI00126637	Hs_GPR126_1
10150	MBNL2	AAGGAGTGCCATGATATTGAA	SI00628684	Hs_MBNL2_4
163126	EID2	AACTTGGTTGCGATAAGTTTA	SI00353983	Hs_CRI2_3
		Proprietary	SI03650318	AllStars Neg. Control
	GFP	AAGCAGCACGACTTCTTCAAG	SI04380467	Ctrl_GFP_2
All siRNAs were ordered from Qiagen
